# A granular view of the traits controlling soil bacterial community reconstruction following a prescribed burn

**DOI:** 10.1101/2024.06.20.599938

**Authors:** Siddharth Uppal, Jamie Woolet, Muthusubramanian Venkateshwaran, Christopher Baxer, Yari Johnson, Ashley Tung, Charlie Siwei Yu, Thea Whitman, Jason C. Kwan

## Abstract

Prescribed burns and wildfires both cause transient reduction of soil microbiome diversity, which has wide-ranging functions in soil and plant health. However, a genetic basis for understanding the mechanisms behind post-fire microbiome recovery is not well-established. Here, we conducted prescribed burns in multiple plots with paired unburned controls, at two prairie locations, sampling each over 5 months. We assembled >300 bacterial genomes that were conserved in both time and space, then identified genomes that were either enriched or depleted post-fire compared to timepoint controls. On a metagenome level, burned and unburned samples were functionally equivalent, but on a species level we determined that post-fire survival is more nuanced than possession of previously hypothesized pyrophilous traits. Our study therefore advances the understanding of how both function and taxonomy contribute to success during the reconstruction of a complex soil microbiome.
