## Supplementary Data 2 for "A granular view of the traits controlling soil bacterial community reconstruction following a prescribed burn"

### Sheet: Aeromicrobium
MAG	Percent change - One week	Percent change - Five months	Completeness	Contamination	Genome size (Mbp)	Minimal doubling time (h)	Glycoside hydrolase	BGC protocluster length (bp)	BGC proto core length (bp)	AMR
T2R1BO.metabat2.201	124.034	76.2107	61.94	6.17	2.55	NaN	6	7228	2106	1
T2R1BO.metabat2.41	92.2717	70.876	68.96	2.85	2.47	1.77503	15	4614	1983	1
T4R1BO_autometa_bin_68	88.9698	79.4069	51.92	6.15	2.06	2.39564	9	4593	2346	1
T2R6BO_autometa_bin_0087	69.0962	46.0604	50.38	8.03	2.01	1.14454	14	10420	5002	0
T2R1BO.metabat2.144	61.2183	75.2934	75.27	3.17	2.45	2.0189	5	8001	1860	1
T2R2BO.5.metabat2	50.3545	44.82	67.87	1.01	1.98	1.48412	5	0	0	0
Average			62.7233	4.56333	2.25333	1.76365	9	5809.33	2216.17	0.666667
T4R2UO.21.metabat2	-69.1611	-37.8585	69.65	6.26	3.35	4.64038	25	36486	18866	3
T2R1UO.19.metabat2	-69.7325	-24.3136	75	9.86	3.99	1.5848	29	68612	10520	4
T2R4UO.25.metabat2	-69.9628	24.6201	74.06	2.39	3.16	3.21734	15	56534	10047	1
Average			72.9033	6.17	3.5	3.1475	23	53877.3	13144.3	2.66667
