## Supplementart Data 3 for "A granular view of the traits controlling soil bacterial community reconstruction following a prescribed burn"

### Sheet: Sheet1
Gene ID	KO value
Mycothiol biosynthesis
mshA	K15521
mshB	K15525
mshC	K15526
mshD	K15520
Glutathione synthesis
GCLC	K11204
GCLM	K11205
gshA	K01919
GSS	K21456
gshB	K01920
Ectoine biosynthesis
EctA	K06718
EctB	K00836
EctC	K06720
Sigma factor B
sigB	K03090
Trehalose
otsA	K00697
otsB	K01087
treZ	K01236
treY	K06044
treT	K13057
treS	K05343
treP	K05342
Glycine betaine
betA	K00108
betB	K00130
codA	K17755
Benzoate degradation
benA-xylX	K05549
benB-xylY	K05550
benC-xylZ	K05784
benD-xylL	K05783
catA	K03381
catB	K01856
catC	K03464
pcaD	K01055
pcaL	K14727
pcaI	K01031
pcaJ	K01032
pcaF	K07823
fadA	K00632
